# Constructing local Cell Sepcific Networks from Single Cell Data

**DOI:** 10.1101/2021.02.13.431104

**Authors:** Xuran Wang, David Choi, Kathryn Roeder

## Abstract

Single-cell RNA sequencing facilitates investigations of gene co-expression networks at the cellular level potentially yielding unique biological insights, but the estimation problem is challenging. We develop a non-parametric approach to estimate cell-specific networks for each cell and cell type and propose novel downstream analyses. The individual networks preserve the cellular heterogeneity and facilitate testing for differences between cell groups. To further our understanding of autism spectrum disorder, we examine the evolution of gene networks in fetal brain cells and compare the gene networks of cells sampled from case and control subjects to reveal patterns in gene co-expression.
