## Additional file 3 for "Constructing local Cell Sepcific Networks from Single Cell Data"

### Sheet: D-Curve cluster 1
TermID	Name	Frequency	PlotX	PlotY	LogSize	Value	Uniqueness	Dispensability	Representative	Eliminated
GO:0006996	"organelle organization"	4.279	-0.909	-5.757	5.99	-2.682	0.94	0	-1	False
GO:0010389	"regulation of G2/M transition of mitotic cell cycle"	0.042	5.079	1.95	3.985	-2.993	0.707	0	-1	False
GO:0007346	"regulation of mitotic cell cycle"	0.198	null	null	4.656	-2.147	0.7	0.727	10389	True
GO:1902749	"regulation of cell cycle G2/M phase transition"	0.051	null	null	4.069	-2.785	0.704	0.797	10389	True
GO:0000086	"G2/M transition of mitotic cell cycle"	0.012	4.737	-3.732	3.439	-2.069	0.992	0.008	-1	False
GO:0090304	"nucleic acid metabolic process"	13.823	-4.505	4.499	6.5	-3.054	0.764	0.019	-1	False
GO:1901360	"organic cyclic compound metabolic process"	22.607	-5.572	-2.402	6.713	-2.083	0.906	0.154	-1	False
GO:0046483	"heterocycle metabolic process"	21.847	-4.551	1.105	6.698	-2.299	0.876	0.184	-1	False
GO:0009893	"positive regulation of metabolic process"	1.408	3.921	5.184	5.508	-2.421	0.786	0.203	-1	False
GO:0006725	"cellular aromatic compound metabolic process"	21.889	-6.639	1.82	6.699	-2.031	0.876	0.212	-1	False
GO:0097711	"ciliary basal body-plasma membrane docking"	0.001	0.227	-5.518	2.193	-2.543	0.949	0.319	-1	False
GO:0019222	"regulation of metabolic process"	13.185	4.556	3.815	6.479	-3.863	0.761	0.389	-1	False
GO:0006259	"DNA metabolic process"	5.371	-4.043	5.621	6.089	-2.153	0.796	0.55	-1	False
GO:0060255	"regulation of macromolecule metabolic process"	12.939	4.284	4.399	6.471	-3.004	0.74	0.601	-1	False
GO:0006139	"nucleobase-containing compound metabolic process"	18.964	-4.694	3.864	6.637	-2.611	0.762	0.653	-1	False

### Sheet: D-Curve cluster 2
TermID	Name	Frequency	PlotX	PlotY	LogSize	Value	Uniqueness	Dispensability	Representative	Eliminated
GO:0051276	"chromosome organization"	2.083	0.69	0.979	5.678	-4.796	0.096	0	-1	False
GO:0006325	"chromatin organization"	0.761	0.992	0.69	5.24	-5.078	0.096	0.69	-1	False

### Sheet: D-Curve Cluster 4
TermID	Name	Frequency	PlotX	PlotY	LogSize	Value	Uniqueness	Dispensability	Representative	Eliminated
GO:0042391	"regulation of membrane potential"	0.105	0.999	0	4.381	-2.383	1	0	-1	False
GO:0050808	"synapse organization"	0.059	0	0.999	4.127	-2.597	1	0	-1	False

### Sheet: U-Curve Cluster 1
TermID	Name	Frequency	PlotX	PlotY	LogSize	Value	Uniqueness	Dispensability	Representative	Eliminated
GO:0006996	"organelle organization"	4.279	-3.17	-3.588	5.99	-3.699	0.857	0	-1	False
GO:0016043	"cellular component organization"	7.49	null	null	6.234	-2.806	0.854	0.756	6996	True
GO:0009893	"positive regulation of metabolic process"	1.408	-4.533	4.468	5.508	-2.5	0.848	0	-1	False
GO:0006139	"nucleobase-containing compound metabolic process"	18.964	5.217	2.518	6.637	-3.872	0.681	0.02	-1	False
GO:0071840	"cellular component organization or biogenesis"	9.154	0.824	-5.57	6.321	-2.733	0.97	0.024	-1	False
GO:1901360	"organic cyclic compound metabolic process"	22.607	5.17	-2.637	6.713	-3.119	0.871	0.169	-1	False
GO:0046483	"heterocycle metabolic process"	21.847	2.69	6.218	6.698	-3.488	0.817	0.202	-1	False
GO:0006725	"cellular aromatic compound metabolic process"	21.889	4.436	6.757	6.699	-3.159	0.817	0.212	-1	False
GO:0034641	"cellular nitrogen compound metabolic process"	26.444	4.984	4.598	6.781	-2.845	0.781	0.286	-1	False
GO:0006259	"DNA metabolic process"	5.371	6.451	1.793	6.089	-2.343	0.732	0.518	-1	False
GO:0060255	"regulation of macromolecule metabolic process"	12.939	-4.703	3.59	6.471	-3.306	0.816	0.558	-1	False
GO:0019222	"regulation of metabolic process"	13.185	-4.79	2.798	6.479	-3.295	0.842	0.601	-1	False
GO:0090304	"nucleic acid metabolic process"	13.823	5.365	1.97	6.5	-3.924	0.688	0.653	-1	False

### Sheet: U-Curve Cluster 2
TermID	Name	Frequency	PlotX	PlotY	LogSize	Value	Uniqueness	Dispensability	Representative	Eliminated
GO:0006996	"organelle organization"	4.279	0.957	0.018	5.99	-2.95	0.376	0	-1	False
GO:0016043	"cellular component organization"	7.49	null	null	6.234	-2.723	0.375	0.756	6996	True
GO:0071840	"cellular component organization or biogenesis"	9.154	0.018	0.908	6.321	-2.604	0.963	0.018	-1	False
