## Additional file 4 for "Constructing local Cell Sepcific Networks from Single Cell Data"

### Sheet: DN genes
AST	IN-PV,SST	IN-VIP,SV2C	Neu-NRGN	Oligo	OPC	L2/3	L4	L5/6	L5/6-CC
ATP1A1	RIMS3	ZC3H11A	ZC3H11A	ZC3H11A	MTOR	HNRNPU	SH3RF3	SLC45A1	USH2A
SETDB1	POGZ	PAPOLG	GALNT2	NCKAP1	AGO4	NR4A2	CNTNAP5	RIMS3	HNRNPU
CHRM3	NUP133	PCCB	EIF4E	CUL3	GRIK3	VIL1	CACNA2D3	ILF2	NCKAP5
MYT1L	CTNNA2	YWHAG	INTS1	GRM7	CSDE1	ZBTB20	STAG1	NUP133	TTN
DNMT3A	GABRB2	CLCN4	LRRC4	SRGAP3	GALNT2	FAT1	TRIO	XPC	RNF25
ITPR1	ALDH5A1	RPS6KA3	UBE2H	PLXNB1	PXDN	SEMA5A	NIPBL	PPP2R5D	XPC
YEATS2	GLO1	WNK3	MECP2	RSRC1	KIF5C	DRD1	RANBP17	INTS1	SLC9A9
PAK2	YWHAG	OPHN1	FABP5	LRBA	GIGYF2	KIAA1586	PHF3	SLC29A4	DRD1
HOMER1	RAB39B	SLC24A2	SLC1A1	RANBP17	HDAC4	POT1	CNR1	CEP41	TAF6
GRIA1	DDHD2	HRAS	RNF38	JARID2	PAK2	IL1RAPL1	AHI1	SLC6A8	ACTL6B
NDUFA5	EFR3A	PHF21A	DEAF1	PHF3	HOMER1	GPC4	CUX1	SSRP1	RAB39B
PLXNA4	SET	ZMIZ1	SHANK2	GTF2I	CHD1	RPL10	ST7	TMEM134	KIF13B
AP1S2	GRIN1	EXOC6	POLR3A	UBN2	GALNT10	KIF13B	CTTNBP2	POLR3A	PNPLA7
UPF3B	PAK1	SMC3	ZMIZ1	TAF1	LRFN2	GRM5	NDUFA5	SMC3	DAGLA
SLC24A2	PPP2R1B	KRR1	DENR	MCPH1	SNX14	SMC3	SMC1A	ZWILCH	LZTS2
SET	MSANTD2	CEP290	ARHGAP5	RFX3	ICA1	SYCE1	PCDH11X	BCKDK	EP400
APBB1	LRP1	TUBGCP5	UBE3A	ELP4	UBE2H	CHAMP1	WWP1	NLGN2	ESR2
SHANK2	USP15	MAP1A	TAOK2	PHF21A	ARHGEF9	VASH1	PRUNE2	PPP1R1B	MEGF11
PAK1	KRR1	CNOT1	PER1	GUCY1A2	GABRA3	CCNK	STXBP1	TM9SF4	SRCAP
C12orf57	FOXG1	CDH8	PPP1R9B	KMT2A	PRUNE2	LEO1	REEP3	KLF16	TAF1C
CEP290	MAP1A	CHD3	CDH22	WAC	REEP3	RBFOX1	ARHGAP5	NACC1	NLGN2
PTPN11	ABAT	GGNBP2	KLF16	CTNNA3	USP15	TRAPPC2L	UBR1	ETFB	PHB
EP400	CNOT1	VEZF1	ELAVL3	PTEN	HERC2	PREX1	CREBBP	LZTR1	KATNAL2
GFAP	THRA	MED13	BRD4	HECTD4	UBR1	ZC3H4	SNX5	XRCC6	SMAD4
KCNB1	KATNAL2	KLF16	USP9Y	CDK8	ABAT	ETFB	ACTN4		AP2S1
DEPDC5	ADNP	AP2S1	NLGN4Y	UNC79	RIT2	CACNA1I	HMGN1		LIN7B
				HERC2	EP300	HMGN1			HMGN1
				MED13

### Sheet: Leverage genes
AST	IN-PV,SST	IN-VIP,SV2C	Neu-NRGN	Oligo	OPC	L2/3	L4	L5/6	L5/6-CC
MTOR	RIMS3	RIMS3	RERE	ZC3H11A	MTOR	RASSF5	MTOR	SLC45A1	AGO1
ATP1A1	SETDB1	SETDB1	SCP2	MARK1	AGO4	HNRNPU	TMEM39B	MTOR	POMGNT1
SETDB1	POGZ	CACNA1E	NFIA	RGS7	GRIK3	PXDN	RIMS3	DLGAP3	GLIS1
CHRM3	KDM5B	ZC3H11A	POGZ	TET3	KCND3	ASAP2	PTBP2	AGO1	SLC22A15
MYT1L	NUP133	GALNT2	ASH1L	LRP2	TRIM33	KCNS3	ASH1L	RIMS3	ILF2
DNMT3A	MYT1L	KCNS3	KDM5B	NCKAP1	CSDE1	NR4A2	KDM5B	ILF2	RASSF5
TET3	GALNT14	MEMO1	ZC3H11A	CUL3	GALNT2	INPP1	SPAST	KDM5B	USH2A
SH3RF3	CTNNA2	BIRC6	GALNT2	GRM7	PXDN	VIL1	XPO1	USH2A	NUP133
GPD2	SCN1A	PAPOLG	FBXO11	SRGAP3	SPAST	KAT2B	SH3RF3	NUP133	HNRNPU
ZNF385B	HDLBP	GPD2	CNTNAP5	PLXNB1	KIF5C	ZBTB20	CNTNAP5	HNRNPU	CCT4
ITPR1	SLC6A1	INPP1	SCN1A	RSRC1	GIGYF2	WDFY3	RNF25	NRXN1	NCKAP5
CACNA2D3	SETD2	QRICH1	SATB2	LRBA	HDAC4	FAT1	PER2	INPP1	MBD5
RSRC1	FOXP1	GPX1	TRIP12	CHD1	CNTN6	SEMA5A	QRICH1	DNER	TTN
YEATS2	ADCY5	PCCB	AGAP1	KDM3B	RSRC1	GALNT10	CACNA2D3	XPC	RNF25
PAK2	SLC9A9	NAA15	CNTN4	RANBP17	PAK2	DRD1	FHIT	PCCB	XPC
EIF4E	PAK2	ZNF827	PRICKLE2	JARID2	TET2	GLO1	STAG1	EIF4E	SLC9A9
EXOC3	CEP135	CHD1	EIF4E	PHF3	HOMER1	KIAA1586	PAK2	EXOC3	NUP155
HCN1	NIPBL	KDM3B	ALDH5A1	RIMS1	CHD1	CARD11	EXOC3	P4HA2	TRIM23
TRIM23	ZSWIM6	HLA-A	LRFN2	ZNF292	CAMK4	POT1	TRIO	DPYSL3	CHD1
HOMER1	TRIM23	SLC25A27	CNR1	GRIK2	DPYSL3	LRRC4	NIPBL	CCNG1	DRD1
CAMK2A	GABRB2	PHIP	ARID1B	WASF1	GALNT10	TBL1X	RANBP17	HLA-DRB1	LRRC1
GRIA1	ALDH5A1	INTS1	INTS1	AHI1	NSD1	PTCHD1-AS	NSD1	PPP2R5D	TRRAP
HLA-A	SYNGAP1	ACTB	GNAI1	ARID1B	HLA-A	PTCHD1	LRFN2	CUL7	TAF6
GRIK2	GLO1	RALA	CUX1	RPS6KA2	LRFN2	IL1RAPL1	PHF3	INTS1	ACTL6B
INTS1	LRFN2	GTF2I	KMT2E	CDK13	PHF3	SMC1A	CNR1	SLC29A4	ACHE
MPP6	KIAA1586	YWHAG	LRRC4	GTF2I	PHIP	BRWD3	USP45	TAF6	LAMB1
NDUFA5	PRKAR1B	GIGYF1	UBE2H	UBN2	SNX14	UPF3B	AHI1	LRRC4	ST7
PLXNA4	RAC1	ACHE	PLXNA4	NLGN4X	HIVEP2	GPC4	GTF2I	CEP41	SMC1A
FRMPD4	YWHAG	POT1	USP9X	ARHGEF9	ICA1	CD99L2	YWHAG	RHEB	UPF3B
OFD1	CACNA2D1	UBE2H	CASK	TAF1	ST7	RPL10	CUX1	CLCN4	HCFC1
AP1S2	UBE2H	CLCN4	HUWE1	ARHGEF10	UBE2H	TMLHE	GPR85	OFD1	RAB39B
CDKL5	CEP41	OFD1	HCFC1	MCPH1	UBE3C	KIF13B	ST7	DDX3X	MCPH1
IL1RAPL1	KDM5C	RPS6KA3	MECP2	PRKDC	KDM6A	TBC1D31	CTTNBP2	PCDH11X	EGR3
DDX3X	CHM	HUWE1	DLGAP2	WWP1	HUWE1	KANK1	NDUFA5	IL1RAPL2	PEBP4
KDM6A	UPF3B	WNK3	PRKDC	RAD21	WNK3	TEK	CEP41	CD99L2	KIF13B
RLIM	RAB39B	OPHN1	FABP5	RFX3	ARHGEF9	FXN	TBL1X	SLC6A8	TSC1
UPF3B	DDHD2	PJA1	RIMS2	ELP4	PCDH19	APBB1	DDX3X	RPL10	PNPLA7
UNC5D	EFR3A	OCRL	EXT1	CAPRIN1	GABRA3	NXF1	KDM5C	RAB39B	KCNC1
DDHD2	CNTNAP3	FMR1	RFX3	PHF21A	MCPH1	TMEM134	SMC1A	CLN8	SSRP1
PRKDC	PRUNE2	CD99L2	SLC1A1	DLG2	UNC5D	PPFIA1	LAS1L	EGR3	DAGLA
SDC2	ZNF462	GABRA3	RNF38	GUCY1A2	WWP1	DLG2	TAF1	DPYSL2	PPFIA1
SLC24A2	SET	RPL10	RORB	KMT2A	RAD21	GRM5	HDAC8	FABP5	KMT2A
PRUNE2	GRIN1	MCPH1	DEAF1	HEPACAM	PRUNE2	LDB1	RLIM	PRUNE2	LZTS2
STXBP1	HRAS	KAT6A	SHANK2	ZMYND11	SLC1A2	SMC3	PCDH11X	SET	SMC3
SET	APBB1	FABP5	WAC	WAC	LRRC4C	SYCE1	OCRL	TSC1	SYCE1
POMT1	GAS2	SLC24A2	POLR3A	CTNNA3	MSANTD2	SETD1B	EGR3	PHRF1	ATP6V0A2
TSC1	PAK1	EHMT1	ZMIZ1	PTEN	REEP3	ATP6V0A2	DDHD2	SSRP1	EP400
CACNA1B	PPP2R1B	HRAS	GALNT8	HECTD4	SCN8A	SETDB2	WWP1	POLA2	ESR2
BRSK2	PAFAH1B2	DEAF1	SOX5	CDK8	USP15	CHAMP1	EXT1	TMEM134	ZFYVE26
APBB1	MSANTD2	PHF21A	PTPN11	PCDH9	CEP290	CHD8	SMARCA2	PPP2R1B	IRF2BPL
SHANK2	CTNNA3	DIXDC1	DENR	UNC79	UBE3A	ESR2	PRUNE2	UPF2	CCNK
PAK1	SMC3	UPF2	PCDH9	DYNC1H1	HERC2	ZFYVE26	PHF2	POLR3A	MEGF11
GRM5	LRP1	ZMIZ1	SUPT16H	HERC2	UBR1	VASH1	STXBP1	LDB1	USP7
PCDH15	AGAP2	EXOC6	ARHGAP5	OTUD7A	FBN1	IRF2BPL	SET	SMC3	SRCAP
CTNNA3	USP15	SMC3	TRAPPC6B	FBN1	NEO1	CCNK	POMT1	C12orf57	CNOT1
BTRC	KRR1	AGAP2	GPHN	CDH8	CHD2	GATM	PNPLA7	STYK1	TAF1C
C12orf57	CEP290	KRR1	YY1	ANKRD11	ABAT	LEO1	PHRF1	PTPN11	TRAPPC2L
SCN8A	DENR	CEP290	NIPA1	MED13	GRIN2A	CD276	DEAF1	PRPF39	NLGN2
CEP290	EP400	DENR	UBE3A	CSNK2A1	CDH11	ZNF774	NAV2	IRF2BPL	PHB
PTPN11	KATNAL1	KATNAL1	GABRG3	EEF1A2	CMIP	RBFOX1	NXF1	MAP1A	SLC35B1
DENR	SUPT16H	EXOC5	TAOK2	CECR2	MYH10	SEZ6L2	PACS1	LEO1	TLK2
EP400	CHD8	TUBGCP5	PER1	SON	RIT2	TAOK2	GRIK4	ZWILCH	KATNAL2
SUPT16H	FOXG1	MAP1A	PHB		KDM4B	SETD1A	UPF2	KCTD13	SMAD4
YY1	PRPF39	CHD2	PPP1R9B		MYO9B	TAF1C	REEP3	BCKDK	CDH22
PACS2	IRF2BPL	SYT17	PRKCA		EP300	TRAPPC2L	SETDB2	NLGN2	CC2D1A
GABRG3	YY1	CNOT1	MIB1		SYNJ1	MNT	CHD8	KDM6B	AP2S1
GRIN2A	OTUD7A	CDH8	DCC		DIP2A	PER1	ARHGAP5	PPP1R1B	ZC3H4
KCTD13	MAP1A	TERF2	CSNK2A1			ZNF18	PRPF39	MAPT-AS1	LIN7B
HYDIN	SIN3A	CMIP	CDH22			KATNAL2	EXOC5	PHB	ETFB
CACNB1	ABAT	CHD3	KLF16			SMAD4	CYFIP1	SLC35B1	MBOAT7
THRA	MAPK3	PHF12	ELAVL3			PREX1	UBR1	PDK2	CACNA1I
GFAP	CNOT1	GGNBP2	BRD4			LDLR	SIN3A	PPP1R9B	SOD1
RIT2	TRAPPC2L	VEZF1	ACTN4			FAM98C	CREBBP	CACNA1G	HMGN1
KCNB1	NLGN2	MED13	NOVA2			ATP1A3	PPP1R1B	PPM1D	DIP2A
KDM4B	THRA	TLK2	PPP5C			DMPK	PRKCA	ABCA10
SMARCA4	NR1D1	KLF16	SAE1			PRKD2	SNX5	PLCB1
BRD4	KATNAL2	AP2S1	ETFB			ZC3H4	SMARCA4	TM9SF4
PPP5C	CSNK2A1	SYNJ1	USP9Y			ETFB	ACTN4	SLC12A5
AP2S1	RALGAPB		NLGN4Y			CACNA1I	GRIK5	CDH22
DEPDC5	SLC12A5					EP300	DEPDC5	MBD3
SOD1	ADNP					HMGN1	CSNK1E	KLF16
HMGN1	NACC1						NCAPH2	NACC1
	ACTN4						HMGN1	ZNF626
	PPP5C							FAM98C
	HMGN1							GRIK5
								LIN7B
								ETFB
								LZTR1
								SGSM3
								XRCC6
								SBF1
								HMGN1
