## Additional file 2 for "Constructing local Cell Sepcific Networks from Single Cell Data"

### Sheet: D-Curve
	Cluster 1	Cluster 2	Cluster 3	Cluster 4
1	KMT2E	CREBBP	LAS1L	HIVEP2
2	NFIX	CCDC88C	PAX6	DLG1
3	CSDE1	CUL3	PPP5C	OPHN1
4	ZC3H11A	TRIO	TBC1D23	RIMS1
5	SPEN	ARID1B	AP2S1	SMARCA2
6	SYT1	KMT2C	OFD1	NCOA1
7	ACTB	NCKAP1	CAMK2B	NRCAM
8	CTTNBP2	CTNNA2	ASPM	CELF4
9	PCM1	SMG6	PHRF1	GLRA2
10	ATRX	RFX3	EXOC5	MPP6
11	GNAS	XPO1	VASH1	NRXN2
12	SUPT16H	KAT6A	CLCN4	SOX6
13	DPYSL2	HUWE1	KCNQ2	KHDRBS2
14	RAB2A	UIMC1	MCM6	FOXP1
15	SMC3	MYO9B	ACTL6B	SCP2
16	YWHAE	CECR2	DDHD2	GLO1
17	KMT5B	EP300	SNX5	DPP6
18	C12orf57	ARHGAP5	CCNK	PXDN
19	DPYSL3	MIB1	RBM27	SYNE1
20	UBE3A	FMR1	AGO1	ARHGEF9
21	SF3B1	PCDH11X	BTAF1	SNAP25
22	SRSF11	DMXL2	EEF1A2	SCN2A
23	KDM5B	UBR5	CSNK2A1	EXOC6
24	KMT2A	ELAVL2	KATNAL1	PCDH10
25	SATB2	ZMIZ1	MCM4	NTRK3
26	SET	CUX2	NOVA2	NLGN4X
27	BCL11A	ERBIN	ETFB	CASK
28	GRIA2	HDLBP	RHEB	DLG2
29	SMARCA4	BIRC6	PHF12	ANK3
30	AKAP9	PTBP2	PPP2CA	GUCY1A2
31	SYNCRIP	STAG1	TRIM23	GRIA1
32	SMARCC2	DNMT3A	EIF4G1	PSD3
33	NCOR1	KANSL1	CCT4	TSPAN7
34	SOD1	KDM3B	APH1A	AGAP1
35	ANK2	MED13L	CNR1	NFIA
36	RPL10	BAZ2B	IRF2BPL	ATP1A1
37	NFIB	PREX1	SLC35B1	GRIK2
38	HNRNPU	USP9X	HNRNPH2	SLITRK5
39	SON	AGO3	HERC2	NAV2
40	NIPBL	HIVEP3	MBD4	CTNNB1
41	FABP5	DOCK4	LDLR	CTNND2
42	RAD21	ZSWIM6	METTL26	TANC2
43	LEO1	TBC1D5	EIF3G	GPHN
44	KIF5C	PPFIA1	CHMP1A	NCKAP5
45	CHD3	PATJ	RLIM	ABAT
46	YWHAG	EPC2	DHX30	PCDH9
47	NR2F1	FBXO11	TERF2	ANKS1B
48	FOXG1	ASXL3	AGO4	DNER
49	PAK2	BRD4	CAPRIN1	CACNA1E
50	PBX1	RERE	RAC1	DMD
51	MYT1L	POGZ	VEZF1	RORB
52	ZNF292	TBCK	RNF38	GRIN2B
53	ELAVL3	TLK2	THBS1	SLC6A1
54	DYNC1H1	MCPH1	DENR	TCF7L2
55	CEP290	ZNF462	NIPA2	SCN1A
56	HMGN1	PAK1	ST8SIA2	LRRC4C
57	ITSN1	CNKSR2	SMAD4	CACNA2D3
58	CSNK1E	UPF2	SAE1
59	GTF2I	ZNF827	ILF2
60		ASAP2	LNPK
61		SETBP1	HDAC8
62		TRIP12	POLR3A
63		PDE1C	EIF4E
64		UNC5D	XPC
65		UBN2	DYRK1A
66		BRAF	WDR26
67		AUTS2	GPR85
68		NAA15	APBB1
69		BRWD3	PHB
70		NSD1	TRAPPC2L
71		TSC1	PAFAH1B2
72		BTRC	SYAP1
73		ANKRD11	NUDCD2
74		SETD5	ZWILCH
75		SIN3A	HRAS
76		NLGN1	CEP135
77		ZNF804A	PJA1
78		DLGAP1	TRAPPC6B
79		CHD7	SATB1
80		HECTD4	PRPF39
81		CHD2	TET3
82		RSRC1	ZNF626
83		EHMT1	XRCC6
84		ZBTB20	PSMD12
85		PLCB1	QRICH1
86		EP400	FAN1
87		KCNQ3	LDB1
88		USP7	CHAMP1
89		ARID2	HLA-A
90		SRGAP3	DDX3X
91		WNK3	GPX1
92		NF1	TUBGCP5
93		SCN8A	GGNBP2
94		TRIM33	SYNGAP1
95		MYO5A	SHANK3
96		DNAH10	GIGYF1
97		PHF2	DEAF1
98		CDC42BPB	RAI1
99		MBD5	MKX
100		PLXNA4	PPP2R5D
101		CUX1	TM9SF4
102		DSCAM	PRR12
103		FOXP2	SKI
104			TRAF7
105			NUP155
106			NACC1
107			PTK7
108			PPP1R9B
109			TEK
110			KCNMA1
111			CORO1A

### Sheet: U-Curve
	Cluster 1	Cluster 2	Cluster 3
1	KMT2E	CREBBP	LAS1L
2	NFIX	JARID2	ARX
3	CSDE1	HIVEP2	PAX6
4	SPEN	ZMYND11	PPP5C
5	SYT1	SPAST	TBC1D23
6	EXOC5	APBA2	AP2S1
7	ACTB	CUL3	OFD1
8	PCM1	TRIO	CAMK2B
9	MEF2C	YTHDC2	ASPM
10	ATRX	ARID1B	PHRF1
11	GNAS	KMT2C	VASH1
12	SUPT16H	ZC3H11A	MCM6
13	DPYSL2	NCKAP1	ACTL6B
14	CSNK2A1	CDK13	XPO1
15	RAB2A	CTNNA2	SNX5
16	SMC3	SMC1A	CCNK
17	YWHAE	CLASP1	RBM27
18	KMT5B	NUAK1	ARHGAP5
19	C12orf57	KCNQ2	EEF1A2
20	DPYSL3	DLG1	FMR1
21	UBE3A	CTTNBP2	KATNAL1
22	CCT4	RBFOX1	CTCF
23	SF3B1	OPHN1	MCM4
24	SRSF11	RIMS1	NOVA2
25	KDM5B	RFX3	ETFB
26	KMT2A	SMARCA2	CEP41
27	PHF3	KAT6A	RHEB
28	SATB2	NCOA1	PHF12
29	SET	HUWE1	SOX6
30	BCL11A	NRCAM	KRR1
31	GRIA2	AGO1	PPP2CA
32	UPF3B	BTAF1	TRIM23
33	THRA	WAC	EIF4G1
34	SMARCA4	MYO9B	HDLBP
35	AKAP9	CECR2	SCP2
36	NDUFA5	TCF20	APH1A
37	SOX5	EP300	CNR1
38	SYNCRIP	NINL	IRF2BPL
39	RAC1	MIB1	KDM3B
40	SMARCC2	SYP	SLC35B1
41	SOD1	PCDH11X	GLO1
42	ILF2	UBR5	HNRNPH2
43	ANK2	ELAVL2	HERC2
44	RPL10	ZMIZ1	MBD4
45	NFIB	MED13	LDLR
46	SSRP1	NRXN2	METTL26
47	HNRNPU	SLC1A2	ZC3H4
48	SON	CUX2	EIF3G
49	NIPBL	KHDRBS2	CHMP1A
50	FABP5	ERBIN	RLIM
51	RAD21	CPEB4	PPP1R1B
52	LEO1	FOXP1	DHX30
53	KIF5C	BIRC6	KDM6B
54	CHD3	SLC25A12	TERF2
55	YWHAG	MARK1	EPHB2
56	JMJD1C	ASH1L	CAPRIN1
57	NR2F1	PTBP2	AHI1
58	FOXG1	STAG1	VEZF1
59	NRXN1	DNMT3A	SCN2A
60	PAK2	KANSL1	TBR1
61	CADM1	MED13L	THBS1
62	MYT1L	CCDC91	PCDH10
63	ZNF292	USP9X	DENR
64	ELAVL3	AGO3	NIPA2
65	TCF4	KDM4B	SMAD4
66	DYNC1H1	GNAI1	SAE1
67	POU3F3	DOCK4	LNPK
68	HMGN1	DPP6	POLR3A
69	CSNK1E	ZSWIM6	EIF4E
70	VAMP2	SYNE1	ZNF827
71		TBC1D5	NR4A2
72		PPFIA1	XPC
73		SNAP25	SCAF4
74		PATJ	WDR26
75		PHF21A	ATP1A1
76		USP15	GPR85
77		EPC2	SLITRK5
78		STXBP1	APBB1
79		RNF38	MAP1A
80		NTRK3	PHB
81		ST8SIA2	TRAPPC2L
82		CDH11	CTNNB1
83		ASXL3	PAFAH1B2
84		RERE	SYAP1
85		POGZ	NUDCD2
86		SLC4A10	CHD7
87		TBCK	ZWILCH
88		GABRB2	HRAS
89		TLK2	CEP135
90		CASK	ZNF713
91		HDAC8	EXOC3
92		TAF1	PJA1
93		MCPH1	AP1S2
94		PAK1	TRAPPC6B
95		CNKSR2	SATB1
96		DLG2	ZNF626
97		DIXDC1	SCN8A
98		DIP2C	ELOVL2
99		UPF2	FAN1
100		ASAP2	LDB1
101		SETBP1	CHAMP1
102		TRIP12	HLA-A
103		GRIA1	GRIN2B
104		UNC5D	TUBGCP5
105		DYRK1A	SYNGAP1
106		UBN2	SLC6A1
107		BRAF	GIGYF1
108		AGAP1	DEAF1
109		AUTS2	RAI1
110		EMSY	PPP2R5D
111		TAOK1	TM9SF4
112		NFIA	PRR12
113		WDFY3	SKI
114		YEATS2	FOXP2
115		GRIK2	TCF7L2
116		BRWD3	GFAP
117		NSD1	SCN1A
118		TSC1	TRAF7
119		GABRB3	LRRC4C
120		NAV2	NUP155
121		ANKRD11	NR3C2
122		SETD5	NACC1
123		NLGN1	PTK7
124		CTNND2	PPP1R9B
125		ZNF804A	TEK
126		DLGAP1	KCNMA1
127		KIAA0232	CORO1A
128		TANC2
129		GPHN
130		HECTD4
131		CHD2
132		RSRC1
133		PACS1
134		CADM2
135		NCKAP5
136		TBL1XR1
137		PTPN11
138		EHMT1
139		ZBTB20
140		PLCB1
141		EP400
142		KCNQ3
143		ANKS1B
144		UBE2H
145		TET3
146		DNER
147		SRGAP3
148		WNK3
149		NF1
150		MYO5A
151		CACNA1E
152		CDC42BPB
153		DMD
154		RORB
155		MBD5
156		PRKDC
157		CUX1
158		CYFIP1
159		SHANK2
160		MKX

### Sheet: Expressed ASD genes
	x
1	LAS1L
2	ARX
3	CREBBP
4	KMT2E
5	RALA
6	PAX6
7	JARID2
8	CDKL5
9	NFIX
10	CSDE1
11	HIVEP2
12	PPP5C
13	CCDC88C
14	ZMYND11
15	SPAST
16	APBA2
17	TBC1D23
18	CUL3
19	TRIO
20	AP2S1
21	OFD1
22	YTHDC2
23	ARID1B
24	KMT2C
25	CAMK2B
26	ZC3H11A
27	NCKAP1
28	SPEN
29	CDK13
30	CTNNA2
31	ASPM
32	NEO1
33	SYT1
34	PHRF1
35	SMG6
36	EXOC5
37	VASH1
38	SMC1A
39	CLCN4
40	CLASP1
41	NUAK1
42	KCNQ2
43	ACTB
44	DLG1
45	MCM6
46	CTTNBP2
47	ACTL6B
48	RBFOX1
49	PCM1
50	OPHN1
51	RIMS1
52	RFX3
53	SMARCA2
54	MEF2C
55	XPO1
56	KAT6A
57	NCOA1
58	ATRX
59	DDHD2
60	HUWE1
61	UIMC1
62	GNAS
63	SNX5
64	CCNK
65	RBM27
66	NRCAM
67	SUPT16H
68	AGO1
69	DPYSL2
70	BTAF1
71	WAC
72	MYO9B
73	CECR2
74	TCF20
75	TNRC6B
76	EP300
77	YY1
78	ARHGAP5
79	CHD8
80	NINL
81	ZMYND8
82	ADNP
83	EEF1A2
84	CSNK2A1
85	CELF4
86	MIB1
87	GLRA2
88	SYP
89	FMR1
90	PCDH11X
91	KATNAL1
92	CTCF
93	DMXL2
94	RAB2A
95	UBR5
96	MCM4
97	NOVA2
98	ETFB
99	MPP6
100	CEP41
101	RHEB
102	ELAVL2
103	SMC3
104	ZMIZ1
105	MED13
106	YWHAE
107	PHF12
108	KMT5B
109	NRXN2
110	SLC1A2
111	SOX6
112	CUX2
113	KRR1
114	C12orf57
115	KHDRBS2
116	WASF1
117	ERBIN
118	PPP2CA
119	TRIM23
120	DPYSL3
121	CPEB4
122	UBE3A
123	FOXP1
124	EIF4G1
125	PAPOLG
126	CCT4
127	SF3B1
128	HDLBP
129	BIRC6
130	SLC25A12
131	MARK1
132	SCP2
133	ASH1L
134	SRSF11
135	KDM5B
136	APH1A
137	PTBP2
138	STAG1
139	KMT2A
140	CNR1
141	PHF3
142	SATB2
143	SET
144	IRF2BPL
145	DNMT3A
146	BCL11A
147	KANSL1
148	GRIA2
149	KDM3B
150	SLC35B1
151	MED13L
152	CCDC91
153	LRP1
154	BAZ2B
155	PREX1
156	USP9X
157	GLO1
158	CNOT1
159	UPF3B
160	AGO3
161	THRA
162	HNRNPH2
163	HIVEP3
164	SMARCA4
165	KDM4B
166	AKAP9
167	GNAI1
168	DOCK4
169	NDUFA5
170	HERC2
171	MBD4
172	LDLR
173	DPP6
174	ZSWIM6
175	UNC13A
176	PXDN
177	METTL26
178	ZC3H4
179	EIF3G
180	SYNE1
181	ARHGEF9
182	CHMP1A
183	RLIM
184	TBC1D5
185	PPFIA1
186	PPP1R1B
187	DHX30
188	KDM6B
189	TERF2
190	SNAP25
191	PATJ
192	MYH10
193	EPHB2
194	MEIS2
195	SOX5
196	AGO4
197	SYNCRIP
198	SNX14
199	PHF21A
200	CAPRIN1
201	AHI1
202	USP15
203	EPC2
204	RAC1
205	VEZF1
206	SCN2A
207	TBR1
208	STXBP1
209	RNF38
210	THBS1
211	FBXO11
212	EXOC6
213	PCDH10
214	SMARCC2
215	DENR
216	NIPA2
217	NTRK3
218	ST8SIA2
219	CDH11
220	NCOR1
221	ASXL3
222	SMAD4
223	BRD4
224	SOD1
225	SAE1
226	RERE
227	POGZ
228	ILF2
229	SLC4A10
230	LNPK
231	TBCK
232	ANK2
233	GABRB2
234	PHIP
235	TLK2
236	NLGN4X
237	CASK
238	HDAC8
239	TAF1
240	MCPH1
241	RPL10
242	NFIB
243	ZNF462
244	POLR3A
245	SSRP1
246	PAK1
247	CNKSR2
248	DLG2
249	DIXDC1
250	ANK3
251	DIP2C
252	EIF4E
253	UPF2
254	ZNF827
255	ASAP2
256	DST
257	SETBP1
258	GUCY1A2
259	CAMK4
260	HNRNPU
261	NR4A2
262	CMIP
263	TRIP12
264	CHD1
265	CACNA2D1
266	PDE1C
267	XPC
268	GRIA1
269	PSD3
270	ADK
271	TSPAN7
272	SCAF4
273	UNC5D
274	DYRK1A
275	UBN2
276	BRAF
277	AGAP1
278	AUTS2
279	EMSY
280	SON
281	UBR1
282	DIP2A
283	TAOK1
284	NFIA
285	WDR26
286	ATP1A1
287	WDFY3
288	YEATS2
289	NAA15
290	NIPBL
291	GRIK2
292	STXBP5
293	GPR85
294	FABP5
295	RAD21
296	BRWD3
297	SLITRK5
298	NSD1
299	TSC1
300	BTRC
301	GABRB3
302	APBB1
303	LEO1
304	CASC4
305	NAV2
306	MAP1A
307	PHB
308	TRAPPC2L
309	ANKRD11
310	CTNNB1
311	PAFAH1B2
312	KIAA1586
313	SETD5
314	KIF5C
315	TET2
316	MECP2
317	SIN3A
318	NLGN1
319	CTNND2
320	SYAP1
321	CHD3
322	YWHAG
323	ZNF804A
324	DLGAP1
325	NUDCD2
326	KIAA0232
327	TANC2
328	CHD7
329	GPHN
330	PTEN
331	JMJD1C
332	NBEA
333	HECTD4
334	CHD2
335	ZWILCH
336	HRAS
337	CEP135
338	RSRC1
339	SEZ6L2
340	PACS1
341	CADM2
342	NR2F1
343	FOXG1
344	NCKAP5
345	TBL1XR1
346	ZNF713
347	PTPN11
348	NRXN1
349	EXOC3
350	PAK2
351	EHMT1
352	PJA1
353	SETD2
354	ZBTB20
355	AP1S2
356	TRAPPC6B
357	SATB1
358	PLCB1
359	CADM1
360	ABAT
361	EP400
362	KCNQ3
363	PCDH9
364	ROBO2
365	ANKS1B
366	PRPF39
367	PBX1
368	MYT1L
369	UBE2H
370	USP7
371	TET3
372	DNER
373	ZNF626
374	ZNF292
375	ARID2
376	SRGAP3
377	ELAVL3
378	XRCC6
379	TCF4
380	WNK3
381	NF1
382	SCN8A
383	DYNC1H1
384	PSMD12
385	TRIM33
386	MYO5A
387	DNAH10
388	PHF2
389	ELOVL2
390	CACNA1E
391	QRICH1
392	FAN1
393	CEP290
394	LDB1
395	CDC42BPB
396	CHAMP1
397	POU3F3
398	DMD
399	RORB
400	GIGYF2
401	MBD5
402	HMGN1
403	ITSN1
404	HLA-A
405	CSNK1E
406	DDX3X
407	VAMP2
408	PLXNA4
409	GPX1
410	PRKDC
411	CUX1
412	GTF2I
413	GRIN2B
414	CYFIP1
415	TUBGCP5
416	GGNBP2
417	SYNGAP1
418	SLC6A1
419	SHANK3
420	GIGYF1
421	DEAF1
422	DSCAM
423	SHANK2
424	RAI1
425	MKX
426	PPP2R5D
427	TM9SF4
428	PRR12
429	SKI
430	FOXP2
431	TCF7L2
432	GFAP
433	SCN1A
434	TRAF7
435	LRRC4C
436	CACNA2D3
437	NUP155
438	NR3C2
439	NACC1
440	PTK7
441	PPP1R9B
442	TEK
443	KCNMA1
444	CORO1A
